# Single-Cell Transcriptome Analysis Identifies Novel Biomarkers Involved in Major Liver Cancer Subtypes

**DOI:** 10.1101/2022.02.01.478756

**Authors:** Asish Kumar Swain, Prashant Pandey, Riddhi Sera, Pankaj Yadav

## Abstract

Liver cancers including hepatocellular carcinoma (HCC) and intrahepatic cholangiocarcinoma (ICC) are leading cause of death worldwide. Single-cell transcriptomics studies have vast potential in advancing our understanding of cancers by defining the cellular composition of different solid tumor types. We peformed an integrated analysis using single-cell RNA sequencing (scRNA-seq) data from cancerous and healthy liver tissues in order to identify the molecular progression and intercellular heterogeneity across cell types in the liver cancer. Moreover, we performed a subtype specific analyses, separately for HCC and ICC, to identify any molecular drivers uniquely associated with these liver cancers. The scRNA-seq dataset comprising 5 healthy controls and 19 liver cancer patients were collected from Human Cell Atlas and Gene Expression Omnibus (GEO), respectively. Our analyses confirmed upregulation of four previously known malignant cell marker genes, namely, EPCAM, KRT19, KRT7 and S100P in the cancerous liver cells. Of these, KRT7 gene has been reported to be associated with ovarian cancer in the past studies. Noteworthy, four marker genes specific to the G1/S (MCM5 and PCNA) and G2/M phases (HMGB2 and CKS2) of the cell cycle were upregulated in the cancerous liver cells. This indicates that these four marker genes are actively dividing in these two phases in cancerous cells as compared to normal liver cells. Our differential expression analysis identified 2 upregulated genes (ATF3 and S100A11) and 2 downregulated genes (FCN3 and FGB) in the liver cancer. Our subtype based differential expression analysis identified 4 genes (HSPA6, LMNA, ATP1B1 and DCXR) specific to HCC and 3 genes (HSPB1, APOC3 and APOA1) specific to ICC. CD4+ T-cell, Hepatocyte, neutrophil, mesenchymal cells and liver bud hepatic cells are the predominant cell-types in liver cells. Our scRNA-seq study revealed the mesenchymal cells as potential malignant cell types in liver cancers. Our work suggests future research on developing liver cancer subtypes therapies could target these cell types and associated molecular markers.
