## Supplementary material for "Single-Cell Transcriptome Analysis Identifies Novel Biomarkers Involved in Major Liver Cancer Subtypes": Supp Table 4

	p_val	avg_log2FC	pct.1	pct.2	p_val_adj
HES4	0	4.1514706188355	0.53	0.074	0
AGRN	0	3.94987340896279	0.438	0.023	0
SDF4	0	3.63810804908807	0.644	0.126	0
ERRFI1	0	3.38752136942789	0.56	0.062	0
CLSTN1	0	3.12153916375825	0.33	0.057	0
CTNNBIP1	0	3.02090002014923	0.386	0.042	0
PGD	0	2.98409101943944	0.434	0.108	0
TNFRSF1B	0	2.88142709830628	0.191	0.373	0
DHRS3	0	2.82958665670044	0.437	0.107	0
EFHD2	0	2.80497767307999	0.542	0.21	0
FBLIM1	0	2.60996678970719	0.26	0.013	0
EPHA2	0	2.53763875682537	0.303	0.018	0
CAPZB	0	2.50381402370888	0.749	0.681	0
NBL1	0	2.48534846696797	0.344	0.031	0
CAMK2N1	0	2.47421070582412	0.394	0.024	0
CDA	0	2.45986442773193	0.218	0.026	0
ECE1	0	2.39327294160542	0.277	0.045	0
HSPG2	0	2.38489618571281	0.317	0.045	0
ID3	0	2.37702883881009	0.438	0.136	0
RPL11	0	2.36256026243269	0.996	0.998	0
GALE	0	2.25858827453928	0.356	0.041	0
RUNX3	0	2.20201350613567	0.108	0.316	0
ZNF593	0	2.10891857393788	0.528	0.145	0
SH3BGRL3	0	2.10623320412561	0.876	0.883	0
CD52	0	2.05320619535124	0.282	0.801	0
WASF2	0	2.04838749409598	0.632	0.282	0
PHACTR4	0	2.02873204809857	0.362	0.077	0
LAPTM5	0	2.01992379725274	0.331	0.732	0
SERINC2	0	2.00785139651332	0.616	0.027	0
TINAGL1	0	1.99555630769102	0.476	0.066	0
KHDRBS1	0	1.99158920109585	0.712	0.253	0
LCK	0	1.95752604859184	0.076	0.51	0
KIAA1522	0	1.94491260495563	0.358	0.012	0
TMEM54	0	1.94105404253309	0.406	0.009	0
AK2	0	1.89523568813746	0.574	0.179	0
CAP1	0	1.89443369882118	0.712	0.642	0
YBX1	0	1.88821965117568	0.951	0.552	0
SLC2A1	0	1.88225296331429	0.406	0.045	0
EBNA1BP2	0	1.87920298072479	0.446	0.116	0
HYI	0	1.8034550446333	0.364	0.053	0
PTPRF	0	1.7968880417206	0.592	0.017	0
PLK3	0	1.79032398735474	0.522	0.165	0
PRDX1	0	1.75836471184544	0.896	0.526	0
UQCRH	0	1.75393246723751	0.941	0.694	0
PDZK1IP1	0	1.7452511477115	0.274	0.026	0
CDKN2C	0	1.73840350507823	0.227	0.033	0
DHCR24	0	1.7357987451406	0.344	0.033	0
TACSTD2	0	1.72480965412564	0.644	0.057	0
INADL	0	1.69847942265759	0.287	0.03	0
LEPROT	0	1.69390259044115	0.659	0.197	0
PDE4B	0	1.66692722768245	0.169	0.372	0
GADD45A	0	1.6331355493516	0.55	0.147	0
GNG12	0	1.62959900508933	0.321	0.036	0
DNAJB4	0	1.62526595528796	0.311	0.063	0
GNG5	0	1.61373915201244	0.912	0.508	0
BCL10	0	1.60471297992158	0.366	0.091	0
CYR61	0	1.60189914437455	0.545	0.062	0
PKN2	0	1.59145390077777	0.418	0.086	0
FNBP1L	0	1.59070789681289	0.267	0.013	0
GCLM	0	1.56737654326421	0.348	0.062	0
ARHGAP29	0	1.55925297660258	0.477	0.065	0
F3	0	1.55532384200669	0.252	0.011	0
CNN3	0	1.55214408729057	0.542	0.094	0
SNX7	0	1.54135689795816	0.286	0.012	0
GSTM3	0	1.5410910079924	0.301	0.043	0
CD53	0	1.53166133428479	0.17	0.595	0
RHOC	0	1.52029505266072	0.736	0.302	0
PTPN22	0	1.50913353526026	0.047	0.217	0
ATP1A1	0	1.46321854841896	0.85	0.335	0
CD2	0	1.46282629480636	0.102	0.549	0
FAM46C	0	1.44490241275958	0.082	0.359	0
CD160	0	1.44254761974025	0.01	0.179	0
RP11-14N7.2	0	1.43564519383882	0.252	0.015	0
MRPS21	0	1.43530548798799	0.803	0.439	0
POGZ	0	1.42543293384326	0.402	0.096	0
S100A10	0	1.41997402673547	0.961	0.587	0
S100A11	0	1.41113164571454	0.985	0.606	0
S100A6	0	1.40949206227537	0.997	0.803	0
S100A4	0	1.40807432966297	0.734	0.818	0
S100A2	0	1.3941917413957	0.583	0.003	0
S100A16	0	1.39257434154141	0.767	0.081	0
S100A14	0	1.36423358955514	0.487	0.019	0
S100A13	0	1.33981364823547	0.761	0.077	0
SLC39A1	0	1.32985707996617	0.57	0.138	0
RAB13	0	1.32307353598487	0.663	0.097	0
RPS27	0	1.31955554971854	0.999	0.999	0
SHC1	0	1.31057079911641	0.402	0.069	0
CKS1B	0	1.30704242321488	0.639	0.163	0
ADAM15	0	1.29943111867225	0.386	0.059	0
EFNA1	0	1.28149042185131	0.48	0.049	0
KRTCAP2	0	1.2772560195333	0.857	0.48	0
MUC1	0	1.27033407652385	0.413	0.007	0
FDPS	0	1.26431308536823	0.684	0.267	0
ASH1L	0	1.26253816286166	0.536	0.174	0
LMNA	0	1.25653679643195	0.897	0.334	0
HDGF	0	1.23735032216628	0.553	0.104	0
SH2D2A	0	1.22675390535599	0.085	0.317	0
PYHIN1	0	1.21721260038738	0.023	0.22	0
DUSP23	0	1.21697563284952	0.635	0.215	0
FCRL6	0	1.21273432781008	0.01	0.132	0
TAGLN2	0	1.20887895352441	0.913	0.632	0
CD48	0	1.20214159989424	0.14	0.553	0
C19orf60	0.000395429418746	-1.20213304096635	0.549	0.408	1
PYCARD	0.000399621455435	-1.20826007703615	0.583	0.407	1
PNISR	0.000419512099723	-1.21908155802507	0.687	0.515	1
STX8	0.000419934219525	-1.2262427420967	0.268	0.209	1
MRPS6	0.000441443961814	-1.25716947150826	0.437	0.342	1
SS18L2	0.000469493916459	-1.26156771142007	0.408	0.296	1
STK17A	0.000569043388356	-1.2632325986922	0.566	0.393	1
APOC1	0.00073659262042	-1.27046964675516	0.405	0.315	1
INSIG1	0.000747107559678	-1.27172242387195	0.335	0.301	1
PPP2CA	0.000804566699318	-1.27378977792488	0.537	0.374	1
GNLY	0.000899143195245	-1.27880596778877	0.14	0.118	1
PDE4D	0.000972606722446	-1.28279626726924	0.144	0.141	1
NDUFV2	0.001056247332107	-1.28895256126497	0.73	0.516	1
HNRNPM	0.001328236443898	-1.29979473898251	0.724	0.489	1
RAB4B	0.001728038756449	-1.30343790868437	0.197	0.159	1
ZFP36L2	0.001801635087498	-1.31404741450178	0.774	0.553	1
TAPBP	0.002052204431212	-1.31833408798523	0.683	0.473	1
ATP5F1	0.002261472053402	-1.34849314149069	0.705	0.487	1
ISCU	0.002388163339225	-1.36562774681349	0.601	0.438	1
GALM	0.002404003035499	-1.37242045135686	0.171	0.162	1
FOSL2	0.002554726889089	-1.37381022083206	0.466	0.362	1
WDR1	0.002765257358258	-1.37530443056605	0.542	0.407	1
SPCS1	0.003036576855505	-1.37560474833688	0.808	0.564	1
PCSK7	0.003339395367937	-1.37568321020481	0.431	0.32	1
PRPS1	0.003381818261966	-1.38168505735659	0.178	0.146	1
BIN1	0.003427241174963	-1.38214128702767	0.309	0.258	1
EGR2	0.004014891415031	-1.38812868059514	0.148	0.143	1
PAIP2	0.004513010183338	-1.39553013828088	0.659	0.47	1
UBE2J1	0.005065863280049	-1.39712650124874	0.275	0.218	1
SNX2	0.005070904822339	-1.40998450789508	0.326	0.25	1
PPP1CC	0.005341603053929	-1.41194991428665	0.51	0.359	1
HIST1H4C	0.00541123716045	-1.41258826702816	0.587	0.446	1
SLC38A1	0.005669910405715	-1.41426606801524	0.444	0.316	1
PHACTR2	0.007042878680857	-1.42471382271396	0.177	0.167	1
MAD1L1	0.007236054742823	-1.44322060438061	0.188	0.153	1
PKN1	0.007299286439712	-1.45258532208456	0.21	0.191	1
SHKBP1	0.007578505207453	-1.45275985749359	0.306	0.258	1
PITPNC1	0.008407932271885	-1.46672629847103	0.107	0.106	1
EPB41	0.008418914890812	-1.47452397766031	0.106	0.106	1
BZW1	0.008621053066686	-1.47752953316005	0.697	0.49	1
ARHGEF3	0.009180675668069	-1.47917082055619	0.102	0.102	1
UBE2N	0.009659852372	-1.48012303079999	0.583	0.4	1
RASA2	0.010432828123087	-1.4811948758293	0.162	0.135	1
PDE7A	0.011750123195984	-1.48148594100174	0.163	0.154	1
SSR4	0.012557697036709	-1.48297230985688	0.924	0.746	1
C9orf142	0.012836423691139	-1.49723695066216	0.56	0.385	1
CRYL1	0.01560432971639	-1.50213495121707	0.122	0.119	1
VRK1	0.019367265355952	-1.51234753505821	0.154	0.129	1
MBP	0.021761775053982	-1.51371326919632	0.344	0.264	1
MPC1	0.023471444417034	-1.52574047745093	0.308	0.258	1
NDUFB8.1	0.023959511929356	-1.52907585071698	0.819	0.59	1
CCDC28A	0.024154180151997	-1.53434699999968	0.168	0.157	1
GNA13	0.029765779817374	-1.54797816877707	0.21	0.175	1
C1orf63	0.030985892535157	-1.54990296751371	0.594	0.431	1
SP110	0.032616076840487	-1.55773228278924	0.358	0.294	1
VAPA	0.034487104579024	-1.56498436553667	0.76	0.533	1
PRKX	0.038282060060905	-1.56659480341718	0.141	0.12	1
MAP3K8	0.043048801492683	-1.57786957333217	0.436	0.344	1
CAPZA2	0.04855476623188	-1.58086718581031	0.618	0.428	1
RBM8A	0.053452892592615	-1.59354810697105	0.796	0.572	1
PER1	0.055160589938418	-1.60712226554154	0.19	0.159	1
CCNG1	0.055973677136378	-1.62385560432936	0.338	0.275	1
SH3BP1	0.060886054715973	-1.63437308206402	0.16	0.148	1
CHMP4A	0.065843714179987	-1.64279641879777	0.583	0.417	1
TINF2	0.078267204563463	-1.65500587894815	0.225	0.184	1
DBNL	0.091896328617376	-1.66857016597401	0.456	0.332	1
NDRG2	0.104982378285356	-1.6781257696714	0.113	0.111	1
ARF6	0.115150116548284	-1.69996881297401	0.61	0.433	1
ANKRD12	0.120748749937039	-1.76313694120542	0.553	0.403	1
MTMR14	0.125782530834096	-1.76716080255465	0.197	0.166	1
THRAP3	0.128259350478968	-1.79381376901684	0.585	0.407	1
RNF167	0.136975539125828	-1.79908394101563	0.348	0.267	1
RBM38	0.155109873176691	-1.80506844880069	0.148	0.127	1
ELOVL5	0.161129684515813	-1.8211729701384	0.349	0.28	1
RNF149	0.162992812056929	-1.85296397268815	0.486	0.354	1
TMEM243	0.178302623477195	-1.87590397769379	0.224	0.186	1
PCMT1	0.185105206506143	-1.90672161271403	0.407	0.305	1
ABHD14B	0.186355408646554	-1.91533615678484	0.269	0.227	1
TMBIM4.1	0.191407302496603	-1.91594107511839	0.716	0.501	1
GABARAP	0.193165211749872	-1.94424514377166	0.636	0.463	1
C17orf62	0.211693393856414	-1.9460924970552	0.243	0.21	1
JUN	0.213180142144236	-1.94658885280874	0.878	0.761	1
PSMB6	0.246750794197218	-1.95891640244126	0.725	0.511	1
LIPA	0.298425899010637	-1.99168096283124	0.263	0.225	1
SNRPB2	0.33711225558118	-1.99459848038639	0.739	0.506	1
UQCRC2	0.352025343464748	-2.02034407542273	0.558	0.403	1
EML4	0.38020125937353	-2.03443908307019	0.594	0.435	1
RPIA	0.383137595937759	-2.05917625883712	0.215	0.179	1
PQLC3	0.440802957315582	-2.07273162971464	0.238	0.197	1
APMAP	0.442330984591287	-2.14143520721118	0.414	0.314	1
M6PR	0.454491231680573	-2.16349853776108	0.486	0.363	1
RBPJ	0.500432748415525	-2.20627910559018	0.471	0.351	1
MTFP1	0.522504474696699	-2.26108348967093	0.217	0.181	1
TWF2	0.539152629290981	-2.2736064312822	0.318	0.261	1
MAP1LC3B	0.578289871139658	-2.2782353960134	0.616	0.445	1
ACAT1	0.586599911319807	-2.28707948241497	0.269	0.225	1
UQCRB	0.603206290266823	-2.36572348567966	0.978	0.907	1
PTPN4	0.628325208285395	-2.47258679071565	0.161	0.141	1
CCNDBP1	0.636702919406462	-2.48342725687404	0.423	0.316	1
DUSP10	0.656071787129581	-2.53683230718862	0.241	0.204	1
PPP1CB	0.659492759719677	-2.54574430904193	0.684	0.486	1
C9orf78	0.663438006907589	-2.55106851378174	0.512	0.367	1
TMX1	0.703147658921804	-2.55308595760408	0.291	0.239	1
GTF2B	0.728774699487268	-2.58162863694894	0.32	0.256	1
RP11-138A9.1	0.760857775006097	-2.59508154435	0.327	0.267	1
CDC42SE1	0.766919385387566	-2.77793336792918	0.451	0.342	1
SUPT4H1	0.786098204820459	-3.03991202515702	0.58	0.416	1
PRCP	0.82086884226646	-3.09171073942336	0.262	0.22	1
SYNRG	0.862556939461609	-3.14476971814195	0.265	0.22	1
KDM6B	0.863788458508129	-3.24580355099319	0.391	0.314	1
BUB3	0.877491068348941	-3.45155783569604	0.498	0.365	1
COMMD8	0.934640223709654	-3.55062095710052	0.247	0.206	1
RGS19	0.947009686431761	-3.73592382437691	0.19	0.167	1
GATM	0.968252159625205	-4.25682446517774	0.134	0.121	1
