## Supplementary material for "Single-Cell Transcriptome Analysis Identifies Novel Biomarkers Involved in Major Liver Cancer Subtypes": Supp Table 3

	p_val	avg_log2FC	pct.1	pct.2	p_val_adj
ISG15	0	4.57182809859486	0.441	0.614	0
SDF4	0	3.71001869435616	0.356	0.126	0
GNB1	0	3.6668397673169	0.476	0.208	0
C1orf86	0	3.28265321824895	0	0.256	0
PARK7	0	3.12297846752758	0.585	0.666	0
SLC2A5	0	3.08889992115504	0.107	0.004	0
SRM	0	3.05115505576832	0.302	0.071	0
DHRS3	0	2.90497032642969	0.338	0.107	0
TMEM51	0	2.85532418363453	0.165	0.036	0
EFHD2	0	2.80937146286793	0.56	0.21	0
SPEN	0	2.657397680232	0.278	0.059	0
CAPZB	0	2.59563723945142	0.609	0.681	0
CAMK2N1	0	2.59007517998047	0.247	0.024	0
RPL11	0	2.58397594208352	0.955	0.998	0
PNRC2	0	2.51435259638126	0.381	0.056	0
SRSF10	0	2.50654179558241	0.428	0.146	0
C1orf63	0	2.41190404344901	0	0.431	0
CD52	0	2.40582934209418	0.574	0.801	0
FCN3	0	2.39096130128573	0.001	0.152	0
SNHG12	0	2.36323546301784	0.212	0.067	0
SDC3	0	2.31666384311935	0.193	0.052	0
PUM1	0	2.18228636417706	0.333	0.116	0
SERINC2	0	2.18184021222438	0.209	0.027	0
LCK	0	2.16622122721434	0.128	0.51	0
SFPQ	0	2.14273602248398	0.636	0.325	0
EVA1B	0	2.13569574894801	0.227	0.031	0
MACF1	0	2.10226616713435	0.449	0.189	0
PABPC4	0	2.07611095164541	0.43	0.182	0
YBX1	0	2.05094246916178	0.785	0.552	0
CCDC23	0	2.00433125343975	0	0.127	0
PRDX1	0	1.99520939067548	0.753	0.526	0
CMPK1	0	1.97210215187036	0.468	0.233	0
NRD1	0	1.95001832577569	0	0.177	0
BTF3L4	0	1.94474768441224	0.456	0.228	0
DHCR24	0	1.90831911161248	0.228	0.033	0
AK4	0	1.9068625025817	0.24	0.021	0
PDE4B	0	1.90186466237323	0.178	0.372	0
RABGGTB	0	1.87810562414636	0.367	0.147	0
DNAJB4	0	1.8488001914154	0.413	0.063	0
LMO4	0	1.80864589720308	0.401	0.167	0
RPL5	0	1.78482630349706	0.893	0.967	0
TMED5	0	1.77696127997199	0.423	0.161	0
GCLM	0	1.76944229130197	0.258	0.062	0
HIAT1	0	1.76531749344022	0	0.146	0
SLC25A24	0	1.74526348598109	0.229	0.051	0
FAM102B	0	1.72543272386351	0.169	0.028	0
AHCYL1	0	1.71765226980149	0.354	0.113	0
CD53	0	1.70228955876764	0.442	0.595	0
CD2	0	1.6215701101629	0.262	0.549	0
FAM46C	0	1.60967556686206	0.114	0.359	0
AL592284.1	0	1.60965612449758	0	0.118	0
RP11-640M9.1	0	1.60533088709884	0	0.149	0
NOTCH2NL	0	1.5629227146524	0.044	0.154	0
NBPF10	0	1.54179155534441	0.008	0.121	0
TXNIP	0	1.53401052698965	0.621	0.273	0
CD160	0	1.52056231773642	0.006	0.179	0
HIST2H2AA3	0	1.51751275246071	0	0.181	0
PLEKHO1	0	1.48619517188231	0.363	0.11	0
S100A10	0	1.44259612598702	0.788	0.587	0
S100A11	0	1.44043606788813	0.756	0.606	0
S100A8	0	1.43967190071577	0.056	0.176	0
S100A4	0	1.42593523679659	0.668	0.818	0
S100A14	0	1.4050868178087	0.162	0.019	0
S100A13	0	1.39686270145819	0.269	0.077	0
RAB13	0	1.39637329679867	0.358	0.097	0
RPS27	0	1.37858890065654	0.973	0.999	0
MUC1	0	1.35748249593561	0.119	0.007	0
SSR2	0	1.35397410257658	0.609	0.694	0
LMNA	0	1.34728511713194	0.585	0.334	0
HDGF	0	1.34362507878472	0.358	0.104	0
SH2D2A	0	1.34225331626139	0.105	0.317	0
PYHIN1	0	1.34167089559973	0.068	0.22	0
FCRL6	0	1.32716015694802	0.004	0.132	0
COPA	0	1.32239990283071	0.392	0.161	0
APOA2	0	1.31814384023257	0.643	0.31	0
FCGR2A	0	1.31219543303117	0.319	0.087	0
HSPA6	0	1.31024395117357	0.382	0.053	0
MGST3	0	1.30921007423029	0.575	0.33	0
CD247	0	1.30613633768366	0.114	0.302	0
CREG1	0	1.29677749795193	0.442	0.121	0
ATP1B1	0	1.29060168486688	0.464	0.16	0
SELL	0	1.28263138070919	0.072	0.206	0
CACYBP	0	1.28100161833162	0.597	0.317	0
ABL2	0	1.27860699916516	0.213	0.053	0
CEP350	0	1.26916993042048	0.334	0.112	0
IER5	0	1.26736901388876	0.589	0.117	0
GLUL	0	1.20653336261959	0.573	0.292	0
UBC	7.05099752749207E-05	-1.20351994835666	0.947	0.954	1
ATF6B	0.000133996440614	-1.20907594292308	0.256	0.234	1
MRFAP1	0.000163625093105	-1.21306723309553	0.462	0.394	1
SS18L2	0.000241666054994	-1.21617691824732	0.33	0.296	1
STXBP2	0.000534749919516	-1.22073520459176	0.287	0.263	1
VCP	0.000623362312606	-1.22286935193107	0.375	0.324	1
ETS1	0.00063346116313	-1.22560406824146	0.211	0.205	1
ACAT1	0.00079051167129	-1.23039953692921	0.275	0.225	1
CDC26	0.001032702926589	-1.23123978836462	0.274	0.247	1
DNPEP	0.001077134421954	-1.23245759710673	0.198	0.186	1
DDX39A	0.001527990268963	-1.23722437827857	0.289	0.234	1
USP16	0.003715806015154	-1.24317458319298	0.32	0.287	1
CDK2AP2	0.005060881453372	-1.25437208505198	0.324	0.284	1
DCTN6	0.006380220950557	-1.25641973411502	0.291	0.259	1
MEAF6	0.006435806369304	-1.25822827353818	0.392	0.334	1
ACADVL	0.007629336249992	-1.2605187117567	0.432	0.341	1
HLA-DQB1	0.007767702244462	-1.27722167842336	0.503	0.518	1
NELFCD	0.008502267529062	-1.28112557838393	0.224	0.184	1
MMADHC	0.008819414307005	-1.28918810395523	0.386	0.329	1
ANXA7	0.011507270417942	-1.2921263771765	0.341	0.297	1
SRPK2	0.014680230530548	-1.29948283940955	0.262	0.217	1
ACAA1	0.018567405454692	-1.30187423914917	0.291	0.255	1
SNRNP40	0.018923885122524	-1.31757359980882	0.211	0.195	1
TMEM9B	0.019135617015229	-1.32178276276931	0.335	0.291	1
HINT2	0.021989750284982	-1.32531800300325	0.288	0.255	1
TWISTNB	0.024147140812305	-1.33810377007264	0.211	0.177	1
STX5	0.029322040208595	-1.34268694837515	0.185	0.173	1
SIGIRR	0.031714378132922	-1.35357166731315	0.323	0.263	1
AAMP	0.034744689897481	-1.35490467571808	0.23	0.208	1
DCXR	0.040645774351013	-1.35728343807789	0.369	0.314	1
LGALS2	0.04799468693148	-1.35763840550332	0.149	0.143	1
PSMD6	0.050535409753181	-1.35799771540364	0.248	0.223	1
MED4	0.061434623739745	-1.38288236615886	0.344	0.296	1
TPST2	0.062447141121648	-1.38365149673993	0.246	0.207	1
URM1	0.0658901111601	-1.38552683684939	0.185	0.171	1
RAB18	0.072819625749056	-1.38564566312701	0.367	0.296	1
TIGIT	0.074333935762659	-1.38577751573526	0.108	0.106	1
G0S2	0.082010219385082	-1.39825131486343	0.15	0.149	1
TSTD1	0.085867336770124	-1.41298801943263	0.364	0.297	1
NDUFB6	0.087623501132443	-1.43424024373007	0.363	0.296	1
SDHAF2	0.088630587182109	-1.43573347132898	0.222	0.188	1
PEBP1	0.100363853543037	-1.44221596812076	0.573	0.503	1
SURF4	0.103013224410994	-1.4515541731059	0.329	0.28	1
PTRHD1	0.118810419423968	-1.47287129380509	0.301	0.261	1
RPA2	0.166131616750245	-1.47826991106381	0.232	0.207	1
TOPORS-AS1	0.167693385631654	-1.47854939118955	0.152	0.142	1
PQBP1	0.180185217537044	-1.48513001263921	0.281	0.245	1
ASNA1	0.196957127388865	-1.4853636128193	0.316	0.268	1
CCDC107	0.22570474086451	-1.49776014421685	0.406	0.344	1
DUSP5	0.25787548507049	-1.52574522317673	0.211	0.185	1
ANKRD36C	0.264063290051072	-1.54973693470546	0.13	0.132	1
B4GALT3	0.272217811688989	-1.56531015402011	0.158	0.139	1
DDOST	0.282307587918575	-1.56565133142308	0.352	0.288	1
ISCA1	0.284130189013352	-1.56597490135436	0.264	0.224	1
ZNF428	0.284489911684536	-1.60706585963126	0.285	0.238	1
C18orf32	0.291126894519819	-1.6298738067404	0.206	0.178	1
SAR1A	0.307157961577085	-1.63868282973599	0.382	0.322	1
MRPS7	0.316552748813014	-1.65411215644358	0.32	0.265	1
PPP1R11	0.342250930169147	-1.65557220482336	0.273	0.228	1
TMEM256	0.360494634471374	-1.65596220344423	0.406	0.339	1
MED28	0.376536598238272	-1.70386319780013	0.339	0.289	1
SUCLG2	0.421312608218221	-1.71669225868289	0.262	0.22	1
RBM7	0.426368702085326	-1.77835561016061	0.23	0.199	1
TOX4	0.428879488344009	-1.78839892083449	0.264	0.231	1
SDHB	0.435398274270653	-1.79832985541821	0.307	0.261	1
FBXO7	0.489866798734897	-1.80636446416521	0.31	0.259	1
ITM2C	0.521319377625879	-1.84874763533005	0.27	0.226	1
ETFA	0.532764585928432	-1.89651636978695	0.385	0.318	1
SCRN2	0.561864208829454	-1.91234002067339	0.132	0.118	1
HNRNPH2	0.591101720867842	-1.94058703496374	0.331	0.276	1
ABHD14B	0.596968465981231	-1.99525166698122	0.269	0.227	1
TRAPPC6A	0.633911980084712	-2.00252905273296	0.297	0.25	1
SOCS3	0.634594423236532	-2.04198122521215	0.305	0.281	1
MOB4	0.664823702208371	-2.15846689001476	0.33	0.278	1
PSMC4	0.701711560929333	-2.25052623844885	0.356	0.296	1
VPS51	0.713487369002364	-2.31636996122493	0.239	0.208	1
DHRS1	0.73093617095809	-2.36845204447583	0.138	0.124	1
ABT1	0.737842033651231	-2.39534143456465	0.211	0.184	1
BABAM1	0.768032537480416	-2.42566781420713	0.271	0.229	1
CCL3	0.782964230417654	-2.46016498941107	0.391	0.395	1
PSMC1	0.862816066664243	-2.61593174333838	0.357	0.296	1
LSM14A	0.862863655010462	-2.69935174406442	0.317	0.266	1
EAPP	0.886958085692107	-2.74040156899749	0.315	0.266	1
POLR2E	0.92685293450037	-2.99488327880841	0.345	0.289	1
DECR1	0.943355595620275	-3.11234871662132	0.383	0.324	1
SPON2	0.962406952499514	-3.72581107850871	0.173	0.153	1
PPA2	0.985162121835151	-3.83227384033496	0.241	0.207	1
