## Supplementary material for "Single-Cell Transcriptome Analysis Identifies Novel Biomarkers Involved in Major Liver Cancer Subtypes": Supp Table 2

	p_val	avg_log2FC	pct.1	pct.2	p_val_adj
MTRNR2L8	0	5.075821745	0.495	0.002	0
MTRNR2L12	0	4.791436538	0.488	0.005	0
MTRNR2L1	0	4.494704085	0.338	0.002	0
IGHG3	0	4.477730201	0.235	0.047	0
GNB2L1	0	3.992506494	0.928	0	0
MTRNR2L10	0	3.785997717	0.402	0.001	0
SPP1	0	3.321115737	0.245	0.013	0
HSPA1B	0	3.170680622	0.629	0.048	0
EEF1A1	0	3.087090966	0.988	0.444	0
HSPA1A	0	3.078881446	0.672	0.134	0
IGHGP	0	3.075396297	0.119	0.017	0
IGKC	4.41E-52	2.961472977	0.432	0.331	1.43E-47
TCEB2	0	2.890422106	0.718	0	0
RGS5	0	2.858604885	0.145	0.003	0
IGHG4	2.27E-189	2.837153109	0.146	0.05	7.33E-185
SLC25A6	0	2.801591262	0.75	0	0
H3F3A	0	2.716566518	0.853	0.13	0
HSPB1	0	2.621230353	0.742	0.193	0
GLTSCR2	0	2.359346179	0.656	0	0
HSPA6	0	2.279051471	0.249	0.016	0
SEPP1	0	2.221253483	0.341	0	0
IGLC2	1.66E-148	2.215262043	0.237	0.12	5.38E-144
ACTA2	0	2.215116665	0.169	0.016	0
S100A6	0	2.168821278	0.771	0.264	0
IGHG1	6.68E-195	2.102376296	0.185	0.074	2.16E-190
NBEAL1	0	2.07625238	0.596	0.026	0
SHFM1	0	2.025745607	0.521	0	0
DNAJB1	0	1.959626488	0.649	0.129	0
RPL17	0	1.92598142	0.561	0.027	0
MYL9	0	1.900579065	0.206	0.018	0
ARPC1B	0	1.880302424	0.547	0.083	0
ARL6IP4	0	1.872802982	0.573	0	0
ITGB1	0	1.850734203	0.534	0.088	0
SELK	0	1.847232954	0.536	0	0
CD99	0	1.83542488	0.506	0	0
SEPW1	0	1.823047742	0.456	0	0
C19orf43	0	1.809218316	0.549	0	0
CCL20	0	1.801644023	0.178	0.005	0
IGFBP7	4.69E-163	1.793139003	0.294	0.165	1.52E-158
HSPH1	0	1.772388801	0.48	0.048	0
NDUFA13	0	1.746423631	0.505	0.01	0
TAGLN	1.75E-303	1.743196338	0.164	0.041	5.66E-299
LTB	0	1.742669366	0.291	0.054	0
HSP90AA1	0	1.715472789	0.825	0.424	0
NDUFA4L2	0	1.688165388	0.158	0.002	0
JUNB	0	1.682977481	0.765	0.31	0
LMNA	0	1.665812748	0.496	0.093	0
BGN	0	1.664814987	0.172	0.023	0
ATP1B1	0	1.629976742	0.286	0.121	0
MYEOV2	0	1.625212203	0.5	0	0
KRT19	0	1.590957933	0.161	0.005	0
S100A11	0	1.568802926	0.663	0.214	0
PTMA	0	1.505495871	0.977	0.645	0
MDK	0	1.499067276	0.259	0.017	0
UBC	0	1.470621042	0.846	0.427	0
SPARCL1	0	1.467367999	0.175	0.046	0
C11orf31	0	1.462547225	0.448	0	0
SELM	0	1.45351932	0.351	0	0
HLA-DRB1	0	1.452939568	0.372	0.15	0
HSPA8	0	1.452293434	0.705	0.248	0
EIF3L	0	1.451875804	0.456	0.007	0
CRIP1	0	1.446585706	0.288	0.012	0
TPM2	0	1.441994232	0.173	0.011	0
CREM	0	1.440013735	0.403	0.07	0
HSP90AB1	0	1.433789217	0.755	0.314	0
KRT8	0	1.421585458	0.336	0.104	0
IL32	0	1.377783468	0.589	0.173	0
TRBC1	0	1.377235537	0.163	0	0
CD52	0	1.370463267	0.398	0.124	0
PPP1R15A	0	1.364903449	0.532	0.124	0
KRT18	0	1.353445287	0.352	0.15	0
NGFRAP1	0	1.352568841	0.309	0	0
LINC00152	0	1.341395004	0.356	0	0
VIMP	0	1.33640805	0.419	0	0
GADD45B	0	1.321883664	0.503	0.156	0
PDZK1IP1	0	1.303600991	0.163	0.007	0
CALM2	0	1.302068709	0.767	0.357	0
TPM1	0	1.298827158	0.344	0.087	0
ATF3	0	1.298528209	0.302	0.033	0
LCN2	0	1.28277858	0.13	0.017	0
FXYD2	0	1.279603657	0.146	0.008	0
MGP	0	1.271883274	0.209	0.037	0
RGCC	0	1.264557685	0.259	0.028	0
DCN	0	1.254120914	0.11	0.011	0
CD74	0	1.253081348	0.618	0.309	0
TAGLN2	0	1.252695816	0.579	0.149	0
IFI27	0	1.237790073	0.318	0.097	0
Sep-15	0	1.237738125	0.395	0	0
SELT	0	1.232776926	0.399	0	0
H3F3B	0	1.212145782	0.902	0.466	0
HN1	0	1.208627019	0.319	0	0
TFF2	0	1.206270041	0.132	0.002	0
ZNF90	0	1.203523088	0.333	0.001	0
LINC00844	3.57E-275	-1.202008545	0.029	0.168	1.16E-270
CTSL	0.368284828	-1.206344448	0.211	0.193	1
DDT	3.42E-16	-1.208428593	0.448	0.394	1.11E-11
RPS15AP1	0	-1.212903896	0	0.199	0
SELENOK	0	-1.217139003	0	0.214	0
CP	4.58E-231	-1.222323907	0.106	0.258	1.48E-226
F9	0	-1.234963794	0.012	0.183	0
SDS	8.9E-270	-1.257748625	0.057	0.214	2.88E-265
RPS28P7	0	-1.279958161	0	0.22	0
PCK1	0	-1.280099405	0.034	0.196	0
RPL34P18	0	-1.281293568	0	0.211	0
METTL7A	9.34E-255	-1.281731688	0.136	0.294	3.02E-250
ACSM2B	0	-1.295726827	0.04	0.214	0
AL033519.2	0	-1.296050122	0	0.214	0
CMC1	0.010329517	-1.298751766	0.175	0.169	1
HBB	3.02E-73	-1.299355256	0.383	0.245	9.77E-69
ST6GAL1	7.89E-217	-1.30048185	0.115	0.254	2.55E-212
C1QA	4.29E-111	-1.308154633	0.081	0.173	1.39E-106
RBP4	0	-1.323657843	0.175	0.409	0
SNHG25	1.84E-265	-1.341734617	0.166	0.342	5.95E-261
FCGR2B	6.36E-93	-1.342937563	0.038	0.104	2.06E-88
RPL13AP5	0	-1.354233424	0	0.222	0
ACSL1	0	-1.355035447	0.067	0.231	0
ASS1	4.67E-205	-1.355638907	0.12	0.252	1.51E-200
MGST1	1.76E-177	-1.360321868	0.238	0.357	5.68E-173
TDO2	2.04E-275	-1.371076017	0.079	0.239	6.61E-271
MT-TC	0	-1.375830069	0	0.134	0
RPL23AP42	0	-1.379010352	0	0.232	0
C3	0	-1.379397426	0.262	0.454	0
MRC1	4.48E-114	-1.385162457	0.056	0.138	1.45E-109
AP003385.3	0	-1.38575193	0	0.236	0
GNMT	0	-1.403317284	0.014	0.19	0
RPS27AP16	0	-1.418729662	0	0.23	0
RIDA	0	-1.418842275	0	0.214	0
AMBP	0	-1.430768365	0.213	0.469	0
ARG1	0	-1.432562884	0.04	0.221	0
ADH4	0	-1.433590715	0.015	0.187	0
AC034236.1	0	-1.441906386	0	0.243	0
CPS1	6.27E-265	-1.442732186	0.064	0.213	2.03E-260
MT1F	2.77E-254	-1.449109077	0.094	0.247	8.96E-250
COPS9	0	-1.459515448	0	0.271	0
PLG	0	-1.483884419	0.043	0.236	0
CYB5A	3.89E-98	-1.494264321	0.302	0.355	1.26E-93
MT-CO1	0	-1.507067197	0.985	0.999	0
ALDOB	0	-1.54622323	0.064	0.328	0
CYP2C9	0	-1.563604258	0.025	0.207	0
ATF5	7.26E-295	-1.590056695	0.126	0.297	2.35E-290
MT-ND2	0	-1.596755016	0.916	0.99	0
HPD	0	-1.601538911	0.047	0.272	0
MTND1P23	0	-1.604758483	0	0.265	0
AGXT	0	-1.605389169	0.066	0.289	0
APCS	0	-1.611773033	0.12	0.315	0
MS4A6A	7.32E-233	-1.618368917	0.068	0.209	2.37E-228
LIFR	4.35E-126	-1.634938097	0.043	0.126	1.41E-121
RPL18AP3	0	-1.638079646	0	0.264	0
APOB	0	-1.659486598	0.116	0.299	0
MT-ND1	0	-1.661972545	0.897	0.978	0
HBA1	5.31E-48	-1.688836626	0.163	0.099	1.72E-43
APOC1	0	-1.69713276	0.277	0.62	0
FTLP3	0	-1.712234528	0	0.227	0
HSD17B6	0	-1.725217071	0.049	0.266	0
ANG	2.1E-211	-1.728291517	0.138	0.277	6.8E-207
TRIR	0	-1.741258526	0	0.318	0
DHCR24	0	-1.758988201	0.121	0.307	0
AC116533.1	0	-1.79491396	0	0.285	0
MT1M	0	-1.795157823	0.045	0.26	0
SNHG6	0	-1.799466623	0	0.311	0
SULT2A1	0	-1.802994111	0.042	0.246	0
NOP53	0	-1.804762993	0	0.307	0
SEM1	0	-1.823117148	0	0.322	0
TF	0	-1.828296188	0.115	0.39	0
AC019205.3	0	-1.831054684	0	0.278	0
CD163	3.43E-207	-1.833542387	0.025	0.135	1.11E-202
SCD	8.84E-231	-1.843374508	0.108	0.252	2.86E-226
AC005912.1	0	-1.879668698	0	0.298	0
RPS23P8	0	-1.885500094	0	0.329	0
MT-CO3	0	-1.88707113	0.97	0.999	0
DCXR	2.67E-233	-1.892146541	0.275	0.395	8.62E-229
MT-CO2	0	-1.893785078	0.979	0.999	0
MT-ND6	0	-1.913091886	0.2	0.485	0
AC004453.1	0	-1.927484574	0	0.325	0
MT-ND5	0	-1.931484318	0.74	0.92	0
GAS5	0	-1.934034869	0	0.306	0
MT1E	3.52E-306	-1.934453683	0.208	0.374	1.14E-301
AC016739.1	0	-1.95819293	0	0.342	0
LRRC75A-AS1	0	-1.961828589	0	0.341	0
RPL9P9	0	-1.97799416	0	0.316	0
NNMT	0	-1.99813333	0.186	0.39	0
STAB1	1.31E-154	-2.013816478	0.054	0.154	4.24E-150
AC007969.1	0	-2.027550384	0	0.354	0
CYP2C8	0	-2.050267271	0.042	0.307	0
MT2A	0	-2.062002423	0.539	0.74	0
MT-CYB	0	-2.071450112	0.909	0.991	0
CYP3A4	0	-2.086916592	0.007	0.173	0
MT-ATP8	0	-2.100346013	0.107	0.416	0
AC073621.1	0	-2.112395656	0	0.36	0
AZGP1	0	-2.129028677	0.122	0.326	0
RPL3P4	0	-2.136678922	0	0.355	0
HAMP	0	-2.137352966	0.011	0.201	0
TAT-AS1	0	-2.137787262	0.007	0.218	0
MT-ATP6	0	-2.190219699	0.924	0.996	0
MT-ND4	0	-2.192213899	0.951	0.999	0
DNASE1L3	2.47E-184	-2.201329911	0.075	0.195	8E-180
APOH	0	-2.265977515	0.127	0.388	0
C9	0	-2.280565944	0.006	0.304	0
FCN2	0	-2.281610903	0.003	0.139	0
ELOB	0	-2.297784459	0	0.43	0
SERPINA1	0	-2.309578736	0.4	0.874	0
MIR1244-2	0	-2.348548562	0	0.368	0
ALB	0	-2.372224706	0.382	0.931	0
TAT	0	-2.400607624	0.041	0.315	0
MT-ND3	0	-2.419412829	0.885	0.997	0
HPX	0	-2.440255078	0.089	0.397	0
MT-TL1	0	-2.448843292	0	0.188	0
ADH1B	0	-2.45588462	0.057	0.326	0
MT1H	0	-2.456969519	0.011	0.287	0
ITIH3	0	-2.471522967	0.06	0.386	0
MT-ND4L	0	-2.488698402	0.46	0.861	0
FGG	0	-2.524890393	0.139	0.549	0
AC024293.1	0	-2.530809963	0	0.434	0
S100A9	1.08E-230	-2.548260324	0.068	0.208	3.5E-226
AC073861.1	0	-2.620804192	0	0.447	0
AP001324.1	0	-2.624944023	0	0.461	0
MT-TV	0	-2.721426815	0	0.232	0
MT1X	0	-2.722617622	0.259	0.478	0
S100A8	1.57E-246	-2.771500683	0.031	0.163	5.08E-242
APOC3	0	-2.787224411	0.21	0.774	0
ORM2	0	-2.900763433	0.105	0.405	0
FGL1	0	-2.914205364	0.113	0.492	0
SNHG5	0	-2.943262949	0	0.492	0
MTCO1P12	0	-2.944942843	0	0.517	0
TTR	0	-2.957107871	0.178	0.435	0
CYP2E1	0	-2.977803743	0.014	0.358	0
IGHM	2.24E-78	-3.020902383	0.065	0.133	7.24E-74
MT-TP	0	-3.039393043	0	0.307	0
MAT1A	0	-3.127824966	0.048	0.373	0
FGA	0	-3.140539101	0.14	0.499	0
FABP1	0	-3.179066293	0.07	0.48	0
FCN3	0	-3.269963774	0.03	0.21	0
RACK1	0	-3.275707297	0	0.572	0
SELENOP	0	-3.276100816	0	0.476	0
APOA1	0	-3.316365384	0.161	0.677	0
FGB	0	-3.370587513	0.131	0.614	0
ORM1	0	-3.598011272	0.149	0.742	0
HP	0	-3.966216309	0.103	0.764	0
RPL10P9	0	-4.062642004	0	0.451	0
MT1G	0	-4.174308757	0.057	0.547	0
MTATP6P1	0	-4.960612678	0	0.856	0
MT-TE	0	-4.988556497	0	0.585	0
MT-RNR1	0	-5.587421301	0	0.929	0
SAA2	0	-5.749242427	0.024	0.834	0
SAA1	0	-6.19806912	0.045	0.952	0
MT-RNR2	0	-7.095887133	0	0.99	0
